# Selection of Ethanol Tolerant Strains of *Candida albicans* by Repeated Ethanol Exposure Results in Strains with Reduced Susceptibility to Fluconazole

**DOI:** 10.1101/2023.09.13.557677

**Authors:** Andrew W. Day, Carol A. Kumamoto

## Abstract

*Candida albicans* is a commensal yeast that has important impacts on host metabolism and immune function, and can establish life-threatening infections in immunocompromised individuals. Previously, *C. albicans* colonization has been shown to contribute to the progression and severity of alcoholic liver disease. However, relatively little is known about how *C. albicans* responds to changing environmental conditions in the GI tract of individuals with alcohol use disorder, namely repeated exposure to ethanol. In this study, we repeatedly exposed *C. albicans* to high concentrations (10% vol/vol) of ethanol—a concentration that can be observed in the upper GI tract of humans following consumption of alcohol. Following this repeated exposure protocol, ethanol small colony (Esc) variants of *C. albicans* isolated from these populations exhibited increased ethanol tolerance, altered transcriptional responses to ethanol, and cross-resistance/tolerance to the frontline antifungal fluconazole. These Esc strains exhibited chromosomal copy number variations and carried polymorphisms in genes previously associated with the acquisition of fluconazole resistance during human infection. This study identifies a selective pressure that can result in evolution of fluconazole tolerance and resistance without previous exposure to the drug.
