## Supplemental Table S11 for "Selection of Ethanol Tolerant Strains of *Candida albicans* by Repeated Ethanol Exposure Results in Strains with Reduced Susceptibility to Fluconazole"

### Sheet: Sheet1
Supplemental Table S11 Esc6 Genomic polymorphisms
ChromosomeEsc6	PositionEsc6	Referce Allele	Alternate Allele	Gene	Variant Type	Reference Allele Depth	Alternate Allele Depth	Estimate Zygositya
NC_032096.1	1533212	TA	T	ALS3	frameshift_variant	0	71	1
NC_032096.1	1533214	T	TGTGTA	ALS3	frameshift_variant	0	69	1
NC_032096.1	1533305	T	C	ALS3	missense_variant	0	66	1
NC_032096.1	1533286	T	C	ALS3	missense_variant	0	60	1
NC_032096.1	1533285	T	A	ALS3	missense_variant	0	59	1
NC_032096.1	675052	C	A	CAALFM_CR02930WA	missense_variant	0	46	1
NC_032096.1	675054	A	AGT	CAALFM_CR02930WA	frameshift_variant	0	45	1
NC_032096.1	601229	A	AGTGGTG	RFG1	conservative_inframe_insertion	0	39	1
NC_032096.1	648009	ATTG	A	GZF3	disruptive_inframe_deletion	0	38	1
NC_032096.1	675295	G	A	CAALFM_CR02930WA	missense_variant	0	16	1
NC_032096.1	675284	A	T	CAALFM_CR02930WA	missense_variant	0	14	1
NC_032094.1	924511	GTAA	G	CAALFM_C604190CA	disruptive_inframe_deletion	0	13	1
NC_032094.1	924519	AGTCAGTGTCATTGCTTCGT	A	CAALFM_C604190CA	frameshift_variant	0	13	1
NC_032090.1	883118	A	C	TBF1	missense_variant	0	10	1
NC_032095.1	231950	T	G	CAALFM_C701100CA	missense_variant	1	15	0.9375
NC_032090.1	1952698	C	T	EAP1	missense_variant	2	13	0.866667
NC_032092.1	1117142	GA	G	VAC8	frameshift_variant	5	16	0.761905
NC_032089.1	1652733	G	A	CAALFM_C107640CA	missense_variant	14	39	0.735849
NC_032089.1	2793158	G	C	CAALFM_C112830CA	missense_variant	17	46	0.730159
NC_032089.1	976013	C	T	CAALFM_C104690CA	missense_variant	21	56	0.727273
NC_032089.1	339545	G	A	ESP1	missense_variant	16	40	0.714286
NC_032090.1	764264	TGG	T	FMO2	frameshift_variant	9	22	0.709677
NC_032090.1	764259	G	A	FMO2	missense_variant	9	22	0.709677
NC_032089.1	1268944	T	C	RTT101	missense_variant	16	39	0.709091
NC_032089.1	1034368	C	T	CAALFM_C104960CA	missense_variant	19	43	0.693548
NC_032089.1	2356563	A	C	CAALFM_C110630CA	missense_variant	27	60	0.689655
NC_032089.1	977419	T	G	CAALFM_C104700CA	missense_variant	23	51	0.689189
NC_032089.1	2918969	T	TAAC	CAALFM_C113390WA	conservative_inframe_insertion	22	43	0.661538
NC_032089.1	784480	A	G	CAALFM_C103750WA	missense_variant	28	52	0.65
NC_032089.1	843268	T	C	CAALFM_C104010CA	missense_variant	51	93	0.645833
NC_032089.1	784476	A	T	CAALFM_C103750WA	missense_variant	29	51	0.6375
NC_032094.1	863958	G	A	CAALFM_C603990CA	missense_variant	4	7	0.636364
NC_032090.1	989261	T	TATC	FGR51	stop_gained&conservative_inframe_insertion	19	28	0.595745
NC_032095.1	785133	G	A	CAALFM_C703550CA	missense_variant	15	22	0.594595
NC_032090.1	2151534	A	G	FGR6-4	missense_variant	41	60	0.594059
NC_032093.1	889420	AC	A	FGR42	frameshift_variant	11	16	0.592593
NC_032090.1	764244	G	T	FMO2	missense_variant	12	17	0.586207
NC_032090.1	1724435	TAGG	T	CAALFM_C208530CA	conservative_inframe_deletion	19	26	0.577778
NC_032095.1	541887	A	ATAGTAATGG	CAALFM_C702520WA	disruptive_inframe_insertion	18	24	0.571429
NC_032090.1	588567	C	G	CAALFM_C202950WA	missense_variant	9	12	0.571429
NC_032090.1	1357317	T	TAAG	CAALFM_C206660WA	disruptive_inframe_insertion	6	8	0.571429
NC_032093.1	630282	C	T	CAALFM_C502820CA	missense_variant	25	32	0.561404
NC_032090.1	989255	TACAA	T	FGR51	frameshift_variant	22	28	0.56
NC_032092.1	1489757	G	A	CAALFM_C406670WA	missense_variant	22	28	0.56
NC_032092.1	182975	C	A	MDN1	missense_variant	13	16	0.551724
NC_032090.1	2102847	T	A	CAALFM_C210230WA	missense_variant	18	22	0.55
NC_032091.1	525178	A	C	CAALFM_C302390WA	missense_variant	27	32	0.542373
NC_032090.1	410363	CCAACAACAA	C	SNF2	disruptive_inframe_deletion	17	20	0.540541
NC_032091.1	525208	C	CTCTTCTTCTTCTTCTTCTTCTTCT	CAALFM_C302390WA	conservative_inframe_insertion	18	21	0.538462
NC_032092.1	186491	T	C	MDN1	missense_variant	12	14	0.538462
NC_032092.1	712650	A	G	CAALFM_C403410WA	missense_variant	17	19	0.527778
NC_032091.1	358194	A	T	CAALFM_C301640CA	missense_variant	26	28	0.518519
NC_032091.1	525162	A	AGGG	CAALFM_C302390WA	disruptive_inframe_insertion	27	29	0.517857
NC_032092.1	234395	C	T	BMT9	missense_variant	29	31	0.516667
NC_032090.1	764238	TAC	T	FMO2	frameshift_variant	16	17	0.515152
NC_032091.1	205366	G	A	BMS1	missense_variant	18	19	0.513514
NC_032094.1	798910	G	A	ALS9	missense_variant	37	39	0.513158
NC_032090.1	206944	C	T	CAALFM_C201220WA	missense_variant	24	25	0.510204
NC_032093.1	843744	G	A	CAALFM_C503830CA	missense_variant	27	27	0.5
NC_032090.1	2102827	AATAATAGTG	A	CAALFM_C210230WA	conservative_inframe_deletion	22	22	0.5
NC_032090.1	1775646	CAATACT	C	MFG1	disruptive_inframe_deletion	16	16	0.5
NC_032090.1	1772845	T	A	CAALFM_C208720WA	missense_variant	16	16	0.5
NC_032092.1	829196	A	AACAC	RAM1	frameshift_variant	25	24	0.489796
NC_032090.1	1663203	C	A	CAALFM_C208200WA	missense_variant	20	19	0.487179
NC_032090.1	1772134	C	CGATGCT	CAALFM_C208720WA	disruptive_inframe_insertion	19	18	0.486486
NC_032094.1	917732	T	TTTATTATTATTATTATTATTATTATTATTATTA	SEC5	disruptive_inframe_insertion	19	18	0.486486
NC_032092.1	829192	AT	A	RAM1	frameshift_variant	24	22	0.478261
NC_032092.1	1329320	A	G	CAALFM_C405980CA	missense_variant	24	22	0.478261
NC_032090.1	1402396	A	G	SPR1	missense_variant	21	19	0.475
NC_032095.1	549563	CAACAAT	C	CAALFM_C702560WA	disruptive_inframe_deletion	25	22	0.468085
NC_032090.1	1402389	G	T	SPR1	missense_variant	23	20	0.465116
NC_032091.1	586399	A	AATGATGATG	SMC3	conservative_inframe_insertion	22	19	0.463415
NC_032089.1	1293471	GC	G	CAALFM_C106190CA	frameshift_variant	44	36	0.45
NC_032089.1	1293471	GC	G	TLO34	frameshift_variant	44	36	0.45
NC_032092.1	266215	C	CAAATCAAAATCAAAATCAAAATCAAAATCAAAATCAAAATCAAAATCAAAATCA	CAALFM_C401310WA	conservative_inframe_insertion	16	13	0.448276
NC_032090.1	751843	G	T	CAALFM_C203550CA	missense_variant	21	17	0.447368
NC_032091.1	525597	C	T	CAALFM_C302390WA	missense_variant	26	21	0.446809
NC_032089.1	1293474	AAG	A	CAALFM_C106190CA	frameshift_variant	46	37	0.445783
NC_032089.1	1293474	AAG	A	TLO34	frameshift_variant	46	37	0.445783
NC_032090.1	764231	T	TTCA	FMO2	conservative_inframe_insertion	20	16	0.444444
NC_032090.1	764232	G	C	FMO2	missense_variant	20	16	0.444444
NC_032095.1	776359	C	T	GYP7	missense_variant	20	16	0.444444
NC_032094.1	475659	CTGT	C	CAALFM_C602290CA	disruptive_inframe_deletion	29	23	0.442308
NC_032094.1	519317	C	T	ASG7	missense_variant	24	19	0.44186
NC_032090.1	552096	T	A	LHS1	missense_variant	19	15	0.441176
NC_032089.1	1293431	G	GGCCAAGAAAGCAGAGGAA	CAALFM_C106190CA	disruptive_inframe_insertion	31	24	0.436364
NC_032089.1	1293431	G	GGCCAAGAAAGCAGAGGAA	TLO34	disruptive_inframe_insertion	31	24	0.436364
NC_032090.1	465926	A	T	SAC3	missense_variant	26	19	0.422222
NC_032093.1	473673	A	G	CAALFM_C502110WA	missense_variant	11	8	0.421053
NC_032092.1	850719	C	T	CAALFM_C403990CA	start_lost	14	10	0.416667
NC_032090.1	930682	A	T	CAALFM_C204450WA	missense_variant	27	19	0.413043
NC_032092.1	703614	T	C	CAALFM_C403350CA	missense_variant	20	14	0.411765
NC_032092.1	677413	G	T	CAALFM_C403230CA	missense_variant	19	13	0.40625
NC_032090.1	764225	CTT	C	FMO2	frameshift_variant	22	15	0.405405
NC_032092.1	1594542	CTGA	C	VID21	disruptive_inframe_deletion	34	23	0.403509
NC_032090.1	526010	C	T	FGR22	missense_variant	23	15	0.394737
NC_032089.1	775275	T	C	CAALFM_C103720CA	missense_variant	20	13	0.393939
NC_032090.1	2124229	T	C	CAALFM_C210300CA	missense_variant	25	16	0.390244
NC_032090.1	894646	T	TAAC	SSN3	disruptive_inframe_insertion	21	13	0.382353
NC_032093.1	401119	A	C	PAP1	missense_variant	20	12	0.375
NC_032093.1	749036	A	G	PCL1	missense_variant	22	13	0.371429
NC_032093.1	401109	G	T	PAP1	missense_variant	25	14	0.358974
NC_032090.1	2124236	TTTGTTG	T	CAALFM_C210300CA	conservative_inframe_deletion	34	19	0.358491
NC_032093.1	553750	A	AGAT	CAALFM_C502480WA	disruptive_inframe_insertion	20	11	0.354839
NC_032093.1	401121	G	A	PAP1	missense_variant	20	11	0.354839
NC_032089.1	843482	C	A	CAALFM_C104010CA	missense_variant	79	42	0.347107
NC_032091.1	500238	A	ACCCTCAAGTACAATTTCT	FGR23	conservative_inframe_insertion	17	9	0.346154
NC_032090.1	2151538	A	G	FGR6-4	missense_variant	60	31	0.340659
NC_032090.1	2151523	C	T	FGR6-4	missense_variant	65	33	0.336735
NC_032090.1	1158317	G	C	PNG2	missense_variant	26	13	0.333333
NC_032096.1	1131336	C	T	FGR14	missense_variant	24	12	0.333333
NC_032089.1	843485	A	AC	CAALFM_C104010CA	frameshift_variant	87	42	0.325581
NC_032090.1	1158319	A	C	PNG2	missense_variant	27	13	0.325
NC_032092.1	1351352	G	T	FMT1	missense_variant	36	17	0.320755
NC_032092.1	745893	G	A	RBT1	missense_variant	30	14	0.318182
NC_032094.1	864118	C	T	CAALFM_C603990CA	missense_variant	24	11	0.314286
NC_032094.1	864522	T	C	CAALFM_C603990CA	missense_variant	22	10	0.3125
NC_032090.1	767210	A	G	IFK2	missense_variant	40	18	0.310345
NC_032092.1	745896	G	C	RBT1	missense_variant	29	13	0.309524
NC_032094.1	9412	GCTGGATGGTGCTTCACTGGATGGTGCTTCA	G	PGA25	disruptive_inframe_deletion	16	7	0.304348
NC_032092.1	745906	G	GA	RBT1	frameshift_variant	30	13	0.302326
NC_032092.1	745907	G	GCTGATGATTCTGGA	RBT1	frameshift_variant	30	13	0.302326
NC_032089.1	2801220	A	T	CAALFM_C112860CA	missense_variant	33	14	0.297872
NC_032093.1	401032	G	T	PAP1	missense_variant	27	11	0.289474
NC_032094.1	975938	A	G	ALS2	missense_variant	36	14	0.28
NC_032094.1	900790	G	GGA	ALS4	frameshift_variant	81	30	0.27027
NC_032094.1	864566	C	T	CAALFM_C603990CA	missense_variant	22	8	0.266667
NC_032093.1	395749	T	A	PIKA	missense_variant	17	6	0.26087
NC_032093.1	395753	T	C	PIKA	missense_variant	17	6	0.26087
NC_032093.1	395754	G	C	PIKA	missense_variant	17	6	0.26087
NC_032093.1	395752	G	T	PIKA	missense_variant	17	6	0.26087
NC_032096.1	1350263	G	C	CAALFM_CR06380CA	stop_gained	32	11	0.255814
NC_032094.1	900793	GGA	G	ALS4	frameshift_variant	80	27	0.252336
NC_032090.1	2151556	C	A	FGR6-4	stop_gained	60	20	0.25
NC_032089.1	337502	CTGTTGTTGTTGCTGTTGT	C	ESP1	disruptive_inframe_deletion	42	14	0.25
NC_032089.1	843490	TA	T	CAALFM_C104010CA	frameshift_variant	92	30	0.245902
NC_032092.1	703695	G	A	CAALFM_C403350CA	missense_variant	34	11	0.244444
NC_032091.1	765657	G	GA	CAALFM_C303620CA	frameshift_variant	29	9	0.236842
NC_032096.1	1350392	G	T	CAALFM_CR06380CA	stop_gained	52	16	0.235294
NC_032093.1	746988	C	CTATTATTATTATTATTATTATTATTATTATTATTATTATTATTATTATTATTATTAT	CAALFM_C503300CA	conservative_inframe_insertion	27	8	0.228571
NC_032089.1	843505	T	A	CAALFM_C104010CA	missense_variant	83	24	0.224299
NC_032089.1	867721	T	TCATG	IFD6	frameshift_variant	21	6	0.222222
NC_032089.1	867726	G	A	IFD6	missense_variant	21	6	0.222222
NC_032096.1	849506	C	A	PRP13	missense_variant	43	12	0.218182
NC_032096.1	849500	C	T	PRP13	missense_variant	43	12	0.218182
NC_032089.1	867685	TAAAAA	T	IFD6	frameshift_variant	18	5	0.217391
NC_032096.1	1641792	G	A	RGD3	missense_variant	29	8	0.216216
NC_032093.1	395760	A	C	PIKA	missense_variant	22	6	0.214286
NC_032090.1	988833	CAA	C	FGR51	frameshift_variant	42	11	0.207547
NC_032089.1	843256	T	C	CAALFM_C104010CA	missense_variant	111	29	0.207143
NC_032096.1	353165	AAC	A	CAALFM_CR01530CA	frameshift_variant	23	6	0.206897
NC_032094.1	977770	G	A	ALS2	missense_variant	31	8	0.205128
NC_032095.1	231955	A	G	CAALFM_C701100CA	missense_variant	51	13	0.203125
NC_032095.1	236536	C	T	CAALFM_C701130CA	missense_variant	51	13	0.203125
NC_032091.1	524563	C	A	CAALFM_C302390WA	missense_variant	28	7	0.2
NC_032095.1	541699	C	CAATAATAATAATAATAATAATAATAATAATAATAATAATAATAATAATAATAATAATAATAATAATAAT	CAALFM_C702520WA	disruptive_inframe_insertion	24	6	0.2
NC_032089.1	867708	C	T	IFD6	missense_variant	20	5	0.2
NC_032090.1	403577	T	C	FMO1	missense_variant	45	11	0.196429
NC_032096.1	538369	A	ATT	CAALFM_CR02410WA	frameshift_variant	47	11	0.189655
NC_032094.1	974797	ACT	A	ALS2	frameshift_variant	47	11	0.189655
NC_032096.1	538371	AACAATCC	A	CAALFM_CR02410WA	frameshift_variant	48	11	0.186441
a, Green indicates polymorphisms designated homozygous; yellow indicates polymorphisms designated heterozygous.
