## Supplemental Table S12 for "Selection of Ethanol Tolerant Strains of *Candida albicans* by Repeated Ethanol Exposure Results in Strains with Reduced Susceptibility to Fluconazole"

### Sheet: Sheet1
Supplemental Table S12 Esc7 Genomic polymorphisms
ChromosomeEsc7	Position	Referce Allele	Alternate Allele	GeneEsc7	Variant TypeEsc7	Reference Allele Depth	Alternate Allele Depth	Estimate Zygositya
NC_032092.1	898355	GGTCCCTGC	G	CAALFM_C404200CA	frameshift_variant	0	47	1
NC_032092.1	898355	GGTCCCTGC	G	CAALFM_C404190CA	frameshift_variant	0	47	1
NC_032092.1	898347	AGATT	A	CAALFM_C404200CA	frameshift_variant	0	45	1
NC_032092.1	898347	AGATT	A	CAALFM_C404190CA	frameshift_variant	0	45	1
NC_032092.1	898367	A	T	CAALFM_C404200CA	missense_variant	0	41	1
NC_032092.1	898367	A	T	CAALFM_C404190CA	missense_variant	0	41	1
NC_032092.1	898366	C	A	CAALFM_C404200CA	stop_gained	0	41	1
NC_032092.1	898366	C	A	CAALFM_C404190CA	stop_gained	0	41	1
NC_032092.1	898370	C	CGTGT	CAALFM_C404200CA	frameshift_variant	0	39	1
NC_032092.1	898370	C	CGTGT	CAALFM_C404190CA	frameshift_variant	0	39	1
NC_032092.1	898334	CGCT	C	CAALFM_C404200CA	disruptive_inframe_deletion	0	37	1
NC_032092.1	898334	CGCT	C	CAALFM_C404190CA	disruptive_inframe_deletion	0	37	1
NC_032089.1	2175755	GTGGCACTGGCAC	G	PDC2	conservative_inframe_deletion	0	27	1
NC_032094.1	924511	GTAA	G	CAALFM_C604190CA	disruptive_inframe_deletion	0	23	1
NC_032094.1	924519	AGTCAGTGTCATTGCTTCGT	A	CAALFM_C604190CA	frameshift_variant	0	23	1
NC_032089.1	3187906	G	A	CAALFM_C114630CA	stop_gained	0	16	1
NC_032089.1	3187899	C	T	CAALFM_C114630CA	stop_gained	0	16	1
NC_032089.1	1671126	ATTGTTG	A	CAALFM_C107690CA	disruptive_inframe_deletion	0	12	1
NC_032092.1	898345	G	GGT	CAALFM_C404200CA	frameshift_variant	2	41	0.953488
NC_032092.1	898345	G	GGT	CAALFM_C404190CA	frameshift_variant	2	41	0.953488
NC_032092.1	1117142	GA	G	VAC8	frameshift_variant	3	12	0.8
NC_032091.1	586399	A	AATGATGATG	SMC3	conservative_inframe_insertion	10	38	0.791667
NC_032094.1	748511	T	G	CAALFM_C603520CA	missense_variant	6	21	0.777778
NC_032091.1	358194	A	T	CAALFM_C301640CA	missense_variant	14	42	0.75
NC_032091.1	525597	C	T	CAALFM_C302390WA	missense_variant	11	33	0.75
NC_032091.1	525178	A	C	CAALFM_C302390WA	missense_variant	11	31	0.738095
NC_032091.1	525208	C	CTCTTCTTCTTCTTCTTCTTCTTCT	CAALFM_C302390WA	conservative_inframe_insertion	10	27	0.72973
NC_032092.1	186491	T	C	MDN1	missense_variant	10	21	0.677419
NC_032090.1	764244	G	T	FMO2	missense_variant	9	18	0.666667
NC_032091.1	525162	A	AGGG	CAALFM_C302390WA	disruptive_inframe_insertion	15	26	0.634146
NC_032095.1	620008	T	A	CAALFM_C702860CA	missense_variant	19	32	0.627451
NC_032090.1	1663203	C	A	CAALFM_C208200WA	missense_variant	13	21	0.617647
NC_032089.1	339545	G	A	ESP1	missense_variant	10	16	0.615385
NC_032091.1	500238	A	ACCCTCAAGTACAATTTCT	FGR23	conservative_inframe_insertion	26	41	0.61194
NC_032091.1	205366	G	A	BMS1	missense_variant	18	28	0.608696
NC_032090.1	552096	T	A	LHS1	missense_variant	13	20	0.606061
NC_032089.1	843268	T	C	CAALFM_C104010CA	missense_variant	43	66	0.605505
NC_032090.1	1775646	CAATACT	C	MFG1	disruptive_inframe_deletion	15	23	0.605263
NC_032089.1	1652733	G	A	CAALFM_C107640CA	missense_variant	15	23	0.605263
NC_032089.1	233283	C	A	CAALFM_C101150CA	missense_variant	20	30	0.6
NC_032090.1	764238	TAC	T	FMO2	frameshift_variant	12	18	0.6
NC_032089.1	977419	T	G	CAALFM_C104700CA	missense_variant	19	28	0.595745
NC_032090.1	1772134	C	CGATGCT	CAALFM_C208720WA	disruptive_inframe_insertion	15	21	0.583333
NC_032094.1	863958	G	A	CAALFM_C603990CA	missense_variant	5	7	0.583333
NC_032090.1	1724435	TAGG	T	CAALFM_C208530CA	conservative_inframe_deletion	23	32	0.581818
NC_032090.1	764231	T	TTCA	FMO2	conservative_inframe_insertion	12	16	0.571429
NC_032090.1	764235	T	TG	FMO2	frameshift_variant	12	16	0.571429
NC_032090.1	764225	CTT	C	FMO2	frameshift_variant	12	16	0.571429
NC_032090.1	764232	G	C	FMO2	missense_variant	12	16	0.571429
NC_032090.1	989261	T	TATC	FGR51	stop_gained&conservative_inframe_insertion	19	24	0.55814
NC_032095.1	776359	C	T	GYP7	missense_variant	18	22	0.55
NC_032090.1	989255	TACAA	T	FGR51	frameshift_variant	20	24	0.545455
NC_032092.1	182975	C	A	MDN1	missense_variant	15	18	0.545455
NC_032092.1	833505	ACG	A	FGR28	frameshift_variant	21	24	0.533333
NC_032096.1	601229	A	AGTGGTG	RFG1	conservative_inframe_insertion	22	25	0.531915
NC_032090.1	1158317	G	C	PNG2	missense_variant	15	17	0.53125
NC_032089.1	1711078	C	T	CAALFM_C107860WA	missense_variant	23	26	0.530612
NC_032089.1	1034368	C	T	CAALFM_C104960CA	missense_variant	17	18	0.514286
NC_032090.1	1402389	G	T	SPR1	missense_variant	19	20	0.512821
NC_032093.1	843744	G	A	CAALFM_C503830CA	missense_variant	22	23	0.511111
NC_032094.1	475659	CTGT	C	CAALFM_C602290CA	disruptive_inframe_deletion	26	26	0.5
NC_032092.1	234395	C	T	BMT9	missense_variant	22	22	0.5
NC_032089.1	976013	C	T	CAALFM_C104690CA	missense_variant	19	19	0.5
NC_032090.1	1402396	A	G	SPR1	missense_variant	19	19	0.5
NC_032095.1	728295	G	T	LIP8	missense_variant	18	18	0.5
NC_032090.1	206944	C	T	CAALFM_C201220WA	missense_variant	17	17	0.5
NC_032090.1	1158319	A	C	PNG2	missense_variant	17	17	0.5
NC_032092.1	533945	C	A	CAALFM_C402580WA	missense_variant	14	14	0.5
NC_032089.1	337502	CTGTTGTTGTTGCTGTTGT	C	ESP1	disruptive_inframe_deletion	13	13	0.5
NC_032089.1	2356563	A	C	CAALFM_C110630CA	missense_variant	24	22	0.478261
NC_032092.1	1329320	A	G	CAALFM_C405980CA	missense_variant	23	21	0.477273
NC_032089.1	1255834	A	ATAATGG	CAALFM_C105970WA	conservative_inframe_insertion	34	31	0.476923
NC_032089.1	1255833	C	G	CAALFM_C105970WA	missense_variant	34	31	0.476923
NC_032096.1	1666321	A	C	CAALFM_CR07680CA	missense_variant	21	19	0.475
NC_032095.1	549563	CAACAAT	C	CAALFM_C702560WA	disruptive_inframe_deletion	20	18	0.473684
NC_032089.1	2793158	G	C	CAALFM_C112830CA	missense_variant	10	9	0.473684
NC_032090.1	930682	A	T	CAALFM_C204450WA	missense_variant	28	25	0.471698
NC_032093.1	473673	A	G	CAALFM_C502110WA	missense_variant	9	8	0.470588
NC_032089.1	1255808	T	TAA	CAALFM_C105970WA	frameshift_variant	35	31	0.469697
NC_032089.1	1255804	G	A	CAALFM_C105970WA	missense_variant	35	31	0.469697
NC_032089.1	1255811	T	A	CAALFM_C105970WA	missense_variant	32	28	0.466667
NC_032096.1	1052488	G	C	CAALFM_CR04860CA	missense_variant	21	18	0.461538
NC_032089.1	1255810	A	AACGG	CAALFM_C105970WA	frameshift_variant	34	29	0.460317
NC_032089.1	784476	A	T	CAALFM_C103750WA	missense_variant	38	32	0.457143
NC_032089.1	1255851	A	G	CAALFM_C105970WA	missense_variant	36	30	0.454545
NC_032092.1	829192	AT	A	RAM1	frameshift_variant	24	20	0.454545
NC_032092.1	829196	A	AACAC	RAM1	frameshift_variant	24	20	0.454545
NC_032090.1	410363	CCAACAACAA	C	SNF2	disruptive_inframe_deletion	18	15	0.454545
NC_032095.1	728318	C	T	LIP8	missense_variant	18	15	0.454545
NC_032096.1	675052	C	A	CAALFM_CR02930WA	missense_variant	22	18	0.45
NC_032093.1	553750	A	AGAT	CAALFM_C502480WA	disruptive_inframe_insertion	16	13	0.448276
NC_032092.1	1489757	G	A	CAALFM_C406670WA	missense_variant	24	19	0.44186
NC_032094.1	792765	C	G	ALS1	missense_variant	56	44	0.44
NC_032089.1	1293431	G	GGCCAAGAAAGCAGAGGAA	CAALFM_C106190CA	disruptive_inframe_insertion	22	17	0.435897
NC_032089.1	1293431	G	GGCCAAGAAAGCAGAGGAA	TLO34	disruptive_inframe_insertion	22	17	0.435897
NC_032096.1	675054	A	AGT	CAALFM_CR02930WA	frameshift_variant	22	17	0.435897
NC_032089.1	1255864	G	A	CAALFM_C105970WA	missense_variant	35	27	0.435484
NC_032094.1	519317	C	T	ASG7	missense_variant	26	20	0.434783
NC_032092.1	712650	A	G	CAALFM_C403410WA	missense_variant	17	13	0.433333
NC_032095.1	541887	A	ATAGTAATGG	CAALFM_C702520WA	disruptive_inframe_insertion	21	16	0.432432
NC_032089.1	784480	A	G	CAALFM_C103750WA	missense_variant	39	29	0.426471
NC_032096.1	807482	G	A	IFF3	missense_variant	30	22	0.423077
NC_032089.1	1255872	C	A	CAALFM_C105970WA	missense_variant	33	24	0.421053
NC_032094.1	917732	T	TTTATTATTATTATTATTATTATTATTATTATTA	SEC5	disruptive_inframe_insertion	11	8	0.421053
NC_032089.1	1255759	ATGG	A	CAALFM_C105970WA	disruptive_inframe_deletion	36	26	0.419355
NC_032089.1	1293471	GC	G	CAALFM_C106190CA	frameshift_variant	25	18	0.418605
NC_032089.1	1293471	GC	G	TLO34	frameshift_variant	25	18	0.418605
NC_032089.1	867685	TAAAAA	T	IFD6	frameshift_variant	21	15	0.416667
NC_032089.1	1255819	G	A	CAALFM_C105970WA	missense_variant	34	24	0.413793
NC_032090.1	526010	C	T	FGR22	missense_variant	27	19	0.413043
NC_032095.1	728330	C	T	LIP8	missense_variant	20	14	0.411765
NC_032089.1	1268944	T	C	RTT101	missense_variant	23	16	0.410256
NC_032089.1	1293474	AAG	A	CAALFM_C106190CA	frameshift_variant	26	18	0.409091
NC_032089.1	1293474	AAG	A	TLO34	frameshift_variant	26	18	0.409091
NC_032090.1	751843	G	T	CAALFM_C203550CA	missense_variant	13	9	0.409091
NC_032089.1	1255824	G	GGGGGAGATCACA	CAALFM_C105970WA	disruptive_inframe_insertion	32	22	0.407407
NC_032089.1	1255875	A	G	CAALFM_C105970WA	missense_variant	36	24	0.4
NC_032090.1	894646	T	TAAC	SSN3	disruptive_inframe_insertion	24	16	0.4
NC_032095.1	785133	G	A	CAALFM_C703550CA	missense_variant	17	11	0.392857
NC_032092.1	1205574	C	T	FGR6-10	missense_variant	31	20	0.392157
NC_032092.1	1351352	G	T	FMT1	missense_variant	33	21	0.388889
NC_032096.1	867675	G	A	IFF9	missense_variant	22	14	0.388889
NC_032096.1	1350032	C	A	CAALFM_CR06380CA	missense_variant	41	26	0.38806
NC_032094.1	5859	C	CAAG	TLO13	conservative_inframe_insertion	8	5	0.384615
NC_032091.1	1683696	C	A	MDS3	missense_variant	37	23	0.383333
NC_032090.1	1772845	T	A	CAALFM_C208720WA	missense_variant	21	13	0.382353
NC_032089.1	2808346	A	G	CAALFM_C112900WA	missense_variant	26	16	0.380952
NC_032090.1	2102847	T	A	CAALFM_C210230WA	missense_variant	33	20	0.377358
NC_032091.1	1683695	A	AT	MDS3	frameshift_variant	37	22	0.372881
NC_032089.1	1991773	G	C	IPT1	missense_variant	32	19	0.372549
NC_032090.1	2102827	AATAATAGTG	A	CAALFM_C210230WA	conservative_inframe_deletion	36	21	0.368421
NC_032089.1	1255869	G	GGAA	CAALFM_C105970WA	disruptive_inframe_insertion	33	19	0.365385
NC_032096.1	553979	T	G	CAALFM_CR02500WA	missense_variant	25	14	0.358974
NC_032090.1	465926	A	T	SAC3	missense_variant	27	15	0.357143
NC_032092.1	850719	C	T	CAALFM_C403990CA	start_lost	27	15	0.357143
NC_032092.1	1205572	A	G	FGR6-10	missense_variant	30	16	0.347826
NC_032089.1	867708	C	T	IFD6	missense_variant	21	11	0.34375
NC_032090.1	2124229	T	C	CAALFM_C210300CA	missense_variant	23	12	0.342857
NC_032090.1	2124236	TTTGTTG	T	CAALFM_C210300CA	conservative_inframe_deletion	31	15	0.326087
NC_032089.1	2918969	T	TAAC	CAALFM_C113390WA	conservative_inframe_insertion	27	13	0.325
NC_032089.1	1255884	G	A	CAALFM_C105970WA	missense_variant	38	18	0.321429
NC_032089.1	2790591	C	CAACAACAACAA	CAALFM_C112810WA	frameshift_variant	13	6	0.315789
NC_032091.1	1710206	T	C	CAALFM_C307480WA	missense_variant	49	22	0.309859
NC_032093.1	549037	C	T	INT1	missense_variant	25	11	0.305556
NC_032090.1	955109	CT	C	KTR2	frameshift_variant	23	10	0.30303
NC_032095.1	236536	C	T	CAALFM_C701130CA	missense_variant	45	18	0.285714
NC_032096.1	353087	T	C	CAALFM_CR01530CA	missense_variant	35	14	0.285714
NC_032092.1	1594542	CTGA	C	VID21	disruptive_inframe_deletion	48	19	0.283582
NC_032090.1	923261	G	A	CAALFM_C204410WA	missense_variant	41	16	0.280702
NC_032096.1	849890	A	G	PRP13	missense_variant	30	11	0.268293
NC_032096.1	353031	T	C	CAALFM_CR01530CA	missense_variant	25	9	0.264706
NC_032094.1	493283	CTT	C	CAALFM_C602350CA	frameshift_variant	14	5	0.263158
NC_032094.1	898631	C	A	ALS4	missense_variant	45	16	0.262295
NC_032094.1	864566	C	T	CAALFM_C603990CA	missense_variant	34	12	0.26087
NC_032093.1	401121	G	A	PAP1	missense_variant	23	8	0.258065
NC_032093.1	401119	A	C	PAP1	missense_variant	23	8	0.258065
NC_032096.1	866794	G	A	IFF9	missense_variant	38	13	0.254902
NC_032090.1	923258	A	T	CAALFM_C204410WA	stop_lost	41	14	0.254545
NC_032096.1	866856	C	T	IFF9	missense_variant	33	11	0.25
NC_032096.1	1765794	CT	C	RIO2	frameshift_variant	21	7	0.25
NC_032089.1	1306863	T	C	CAALFM_C106250WA	missense_variant	12	4	0.25
NC_032089.1	1306865	T	C	CAALFM_C106250WA	missense_variant	12	4	0.25
NC_032096.1	868995	G	A	IFF9	missense_variant	67	22	0.247191
NC_032096.1	1350294	C	T	CAALFM_CR06380CA	missense_variant	49	16	0.246154
NC_032093.1	401109	G	T	PAP1	missense_variant	25	8	0.242424
NC_032089.1	843482	C	A	CAALFM_C104010CA	missense_variant	41	13	0.240741
NC_032094.1	799354	T	C	ALS9	missense_variant	19	6	0.24
NC_032089.1	843485	A	AC	CAALFM_C104010CA	frameshift_variant	42	13	0.236364
NC_032094.1	864522	T	C	CAALFM_C603990CA	missense_variant	39	12	0.235294
NC_032095.1	231928	G	T	CAALFM_C701100CA	missense_variant	43	13	0.232143
NC_032096.1	1131336	C	T	FGR14	missense_variant	53	16	0.231884
NC_032095.1	817765	C	A	CAALFM_C703680WA	missense_variant	37	11	0.229167
NC_032095.1	231955	A	G	CAALFM_C701100CA	missense_variant	41	12	0.226415
NC_032095.1	817762	T	TC	CAALFM_C703680WA	frameshift_variant	35	10	0.222222
NC_032095.1	817761	G	C	CAALFM_C703680WA	missense_variant	35	10	0.222222
NC_032096.1	1640343	C	T	RGD3	missense_variant	21	6	0.222222
NC_032089.1	1306938	G	A	CAALFM_C106250WA	missense_variant	14	4	0.222222
NC_032089.1	1306940	G	A	CAALFM_C106250WA	missense_variant	14	4	0.222222
NC_032089.1	1306941	G	A	CAALFM_C106250WA	missense_variant	14	4	0.222222
NC_032096.1	1640371	G	T	RGD3	missense_variant	25	7	0.21875
NC_032092.1	1205137	C	T	FGR6-10	missense_variant	25	7	0.21875
NC_032094.1	801520	A	G	ALS9	missense_variant	41	11	0.211538
NC_032095.1	817791	G	A	CAALFM_C703680WA	missense_variant	56	15	0.211268
NC_032095.1	817787	T	C	CAALFM_C703680WA	missense_variant	56	15	0.211268
NC_032093.1	395749	T	A	PIKA	missense_variant	30	8	0.210526
NC_032093.1	395753	T	C	PIKA	missense_variant	30	8	0.210526
NC_032093.1	395754	G	C	PIKA	missense_variant	30	8	0.210526
NC_032093.1	395752	G	T	PIKA	missense_variant	30	8	0.210526
NC_032089.1	1306901	G	A	CAALFM_C106250WA	missense_variant	15	4	0.210526
NC_032089.1	1306898	C	T	CAALFM_C106250WA	missense_variant	15	4	0.210526
NC_032089.1	1306907	A	T	CAALFM_C106250WA	missense_variant	15	4	0.210526
NC_032089.1	1306882	G	A	CAALFM_C106250WA	missense_variant	15	4	0.210526
NC_032094.1	801511	T	G	ALS9	missense_variant	42	11	0.207547
NC_032093.1	395760	A	C	PIKA	missense_variant	31	8	0.205128
NC_032094.1	801512	C	T	ALS9	missense_variant	43	11	0.203704
NC_032089.1	843256	T	C	CAALFM_C104010CA	missense_variant	84	21	0.2
NC_032089.1	1306926	G	T	CAALFM_C106250WA	missense_variant	16	4	0.2
NC_032090.1	1781775	C	T	TIF4631	missense_variant	12	3	0.2
NC_032089.1	843490	TA	T	CAALFM_C104010CA	frameshift_variant	45	11	0.196429
NC_032094.1	801500	C	T	ALS9	missense_variant	41	10	0.196078
NC_032094.1	863707	T	A	CAALFM_C603990CA	missense_variant	33	8	0.195122
NC_032089.1	843505	T	A	CAALFM_C104010CA	missense_variant	33	8	0.195122
NC_032093.1	749036	A	G	PCL1	missense_variant	21	5	0.192308
NC_032096.1	675295	G	A	CAALFM_CR02930WA	missense_variant	17	4	0.190476
NC_032095.1	717719	C	T	RBR3	missense_variant	47	11	0.189655
NC_032094.1	801496	T	G	ALS9	missense_variant	43	10	0.188679
NC_032089.1	918053	A	G	FMA1	missense_variant	22	5	0.185185
NC_032094.1	801490	A	G	ALS9	missense_variant	40	9	0.183673
NC_032089.1	2801220	A	T	CAALFM_C112860CA	missense_variant	27	6	0.181818
NC_032092.1	266215	C	CAAATCAAAATCAAAATCAAAATCAAAATCA	CAALFM_C401310WA	conservative_inframe_insertion	9	2	0.181818
NC_032094.1	864402	C	T	CAALFM_C603990CA	missense_variant	68	15	0.180723
NC_032092.1	1205144	G	A	FGR6-10	missense_variant	32	7	0.179487
NC_032089.1	918055	G	C	FMA1	missense_variant	23	5	0.178571
a, Green indicates polymorphisms designated homozygous; yellow indicates polymorphisms designated heterozygous.
