## Supplemental Table S13 for "Selection of Ethanol Tolerant Strains of *Candida albicans* by Repeated Ethanol Exposure Results in Strains with Reduced Susceptibility to Fluconazole"

### Sheet: Sheet1
Supplemental Table S13 Esc8 Genomic polymorphisms
ChromosomeEsc8	PositionEsc8	Referce AlleleEsc8	Alternate AlleleEsc8	Gene	Variant Type	Reference Allele Depth	Alternate Allele Depth	Estimate Zygositya
NC_032089.1	2175755	GTGGCACTGGCAC	G	PDC2	conservative_inframe_deletion	0	26	1
NC_032094.1	924511	GTAA	G	CAALFM_C604190CA	disruptive_inframe_deletion	0	21	1
NC_032094.1	924519	AGTCAGTGTCATTGCTTCGT	A	CAALFM_C604190CA	frameshift_variant	0	21	1
NC_032090.1	1825964	G	A	PGA55	missense_variant	0	13	1
NC_032094.1	748511	T	G	CAALFM_C603520CA	missense_variant	2	24	0.923077
NC_032090.1	764274	A	C	FMO2	missense_variant	2	16	0.888889
NC_032094.1	749089	A	T	CAALFM_C603520CA	missense_variant	8	50	0.862069
NC_032090.1	764267	TG	T	FMO2	frameshift_variant	3	16	0.842105
NC_032090.1	764264	TGG	T	FMO2	frameshift_variant	3	16	0.842105
NC_032090.1	764259	G	A	FMO2	missense_variant	3	16	0.842105
NC_032090.1	764253	A	ATGT	FMO2	disruptive_inframe_insertion	4	16	0.8
NC_032090.1	764244	G	T	FMO2	missense_variant	4	16	0.8
NC_032090.1	764256	G	A	FMO2	missense_variant	4	16	0.8
NC_032095.1	785133	G	A	CAALFM_C703550CA	missense_variant	17	51	0.75
NC_032090.1	764231	T	TTCA	FMO2	conservative_inframe_insertion	5	15	0.75
NC_032090.1	764235	T	TG	FMO2	frameshift_variant	5	15	0.75
NC_032090.1	764238	TAC	T	FMO2	frameshift_variant	5	15	0.75
NC_032090.1	764232	G	C	FMO2	missense_variant	5	15	0.75
NC_032090.1	764225	CTT	C	FMO2	frameshift_variant	7	15	0.681818
NC_032095.1	776359	C	T	GYP7	missense_variant	18	38	0.678571
NC_032090.1	751843	G	T	CAALFM_C203550CA	missense_variant	11	23	0.676471
NC_032095.1	549563	CAACAAT	C	CAALFM_C702560WA	disruptive_inframe_deletion	16	33	0.673469
NC_032095.1	541887	A	ATAGTAATGG	CAALFM_C702520WA	disruptive_inframe_insertion	16	31	0.659574
NC_032091.1	586399	A	AATGATGATG	SMC3	conservative_inframe_insertion	12	23	0.657143
NC_032091.1	205366	G	A	BMS1	missense_variant	17	31	0.645833
NC_032090.1	410363	CCAACAACAA	C	SNF2	disruptive_inframe_deletion	11	20	0.645161
NC_032089.1	1293431	G	GGCCAAGAAAGCAGAGGAA	CAALFM_C106190CA	disruptive_inframe_insertion	15	27	0.642857
NC_032089.1	1293431	G	GGCCAAGAAAGCAGAGGAA	TLO34	disruptive_inframe_insertion	15	27	0.642857
NC_032090.1	465926	A	T	SAC3	missense_variant	12	21	0.636364
NC_032096.1	760569	A	G	CAALFM_CR03440WA	missense_variant	31	51	0.621951
NC_032090.1	206944	C	T	CAALFM_C201220WA	missense_variant	16	26	0.619048
NC_032090.1	989261	T	TATC	FGR51	stop_gained&conservative_inframe_insertion	17	27	0.613636
NC_032090.1	989255	TACAA	T	FGR51	frameshift_variant	18	27	0.6
NC_032090.1	930682	A	T	CAALFM_C204450WA	missense_variant	16	24	0.6
NC_032092.1	182975	C	A	MDN1	missense_variant	17	25	0.595238
NC_032092.1	234395	C	T	BMT9	missense_variant	18	25	0.581395
NC_032089.1	1293471	GC	G	CAALFM_C106190CA	frameshift_variant	21	29	0.58
NC_032089.1	1293471	GC	G	TLO34	frameshift_variant	21	29	0.58
NC_032089.1	1969965	CGAAGAGGAAGAGGAAGAGGAAGAGGAAGAGGAAGAGGAAGAGGAAGAGGAAGAGGAAGAGGAAGAGGAAGAG	C	HST1	disruptive_inframe_deletion	17	23	0.575
NC_032094.1	475659	CTGT	C	CAALFM_C602290CA	disruptive_inframe_deletion	20	27	0.574468
NC_032090.1	989263	T	TG	FGR51	frameshift_variant	18	24	0.571429
NC_032092.1	1329320	A	G	CAALFM_C405980CA	missense_variant	15	20	0.571429
NC_032089.1	1293474	AAG	A	CAALFM_C106190CA	frameshift_variant	23	30	0.566038
NC_032089.1	1293474	AAG	A	TLO34	frameshift_variant	23	30	0.566038
NC_032089.1	784480	A	G	CAALFM_C103750WA	missense_variant	21	27	0.5625
NC_032089.1	784476	A	T	CAALFM_C103750WA	missense_variant	22	28	0.56
NC_032095.1	541699	C	CAATAATAATAATAATAATAATAATAATAATAATAATAATAATAATAATAATAATAATAATAATAATAAT	CAALFM_C702520WA	disruptive_inframe_insertion	15	19	0.558824
NC_032092.1	829192	AT	A	RAM1	frameshift_variant	16	20	0.555556
NC_032089.1	339545	G	A	ESP1	missense_variant	23	28	0.54902
NC_032089.1	977419	T	G	CAALFM_C104700CA	missense_variant	30	36	0.545455
NC_032092.1	1351352	G	T	FMT1	missense_variant	16	19	0.542857
NC_032092.1	186491	T	C	MDN1	missense_variant	13	15	0.535714
NC_032090.1	552096	T	A	LHS1	missense_variant	20	23	0.534884
NC_032089.1	1991773	G	C	IPT1	missense_variant	23	26	0.530612
NC_032089.1	1034368	C	T	CAALFM_C104960CA	missense_variant	19	21	0.525
NC_032091.1	525162	A	AGGG	CAALFM_C302390WA	disruptive_inframe_insertion	22	24	0.521739
NC_032089.1	2793158	G	C	CAALFM_C112830CA	missense_variant	23	25	0.520833
NC_032092.1	1117142	G	GA	VAC8	frameshift_variant	13	14	0.518519
NC_032092.1	1117142	G	GA	VAC8	frameshift_variant	13	14	0.518519
NC_032089.1	337502	CTGTTGTTGTTGCTGTTGT	C	ESP1	disruptive_inframe_deletion	17	18	0.514286
NC_032089.1	1268944	T	C	RTT101	missense_variant	17	18	0.514286
NC_032092.1	829196	A	AACAC	RAM1	frameshift_variant	19	20	0.512821
NC_032092.1	677182	C	CA	CAALFM_C403230CA	frameshift_variant	22	23	0.511111
NC_032091.1	525178	A	C	CAALFM_C302390WA	missense_variant	23	24	0.510638
NC_032090.1	526010	C	T	FGR22	missense_variant	29	30	0.508475
NC_032096.1	601229	A	AGTGGTG	RFG1	conservative_inframe_insertion	30	31	0.508197
NC_032090.1	1402396	A	G	SPR1	missense_variant	21	21	0.5
NC_032089.1	1652733	G	A	CAALFM_C107640CA	missense_variant	20	20	0.5
NC_032092.1	677139	G	A	CAALFM_C403230CA	missense_variant	23	22	0.488889
NC_032090.1	1402389	G	T	SPR1	missense_variant	23	22	0.488889
NC_032089.1	855372	A	G	IFI3	missense_variant	19	18	0.486486
NC_032089.1	855373	T	G	IFI3	missense_variant	19	18	0.486486
NC_032091.1	358194	A	T	CAALFM_C301640CA	missense_variant	19	18	0.486486
NC_032089.1	855368	C	A	IFI3	missense_variant	18	17	0.485714
NC_032092.1	1296026	G	A	CAALFM_C405860WA	missense_variant	15	14	0.482759
NC_032092.1	1296026	G	A	CAALFM_C405860WA	missense_variant	15	14	0.482759
NC_032090.1	2151974	G	A	FGR6-4	missense_variant	14	13	0.481481
NC_032090.1	2151974	G	A	FGR6-4	missense_variant	14	13	0.481481
NC_032095.1	728295	G	T	LIP8	missense_variant	25	23	0.479167
NC_032092.1	677170	G	T	CAALFM_C403230CA	missense_variant	25	23	0.479167
NC_032092.1	677158	C	A	CAALFM_C403230CA	missense_variant	22	20	0.47619
NC_032090.1	2124229	T	C	CAALFM_C210300CA	missense_variant	19	17	0.472222
NC_032089.1	855407	C	T	IFI3	missense_variant	18	16	0.470588
NC_032092.1	677177	T	TA	CAALFM_C403230CA	frameshift_variant	26	23	0.469388
NC_032092.1	677179	G	C	CAALFM_C403230CA	missense_variant	26	23	0.469388
NC_032092.1	677169	G	T	CAALFM_C403230CA	missense_variant	26	23	0.469388
NC_032089.1	843268	T	C	CAALFM_C104010CA	missense_variant	33	29	0.467742
NC_032092.1	712650	A	G	CAALFM_C403410WA	missense_variant	24	21	0.466667
NC_032092.1	1594542	CTGA	C	VID21	disruptive_inframe_deletion	30	26	0.464286
NC_032090.1	1775646	CAATACT	C	MFG1	disruptive_inframe_deletion	20	17	0.459459
NC_032090.1	1772134	C	CGATGCT	CAALFM_C208720WA	disruptive_inframe_insertion	20	17	0.459459
NC_032090.1	1663203	C	A	CAALFM_C208200WA	missense_variant	26	22	0.458333
NC_032089.1	1711078	C	T	CAALFM_C107860WA	missense_variant	26	22	0.458333
NC_032089.1	976013	C	T	CAALFM_C104690CA	missense_variant	24	20	0.454545
NC_032091.1	525208	C	CTCTTCTTCTTCTTCTTCTTCTTCT	CAALFM_C302390WA	conservative_inframe_insertion	18	15	0.454545
NC_032090.1	2124236	TTTGTTG	T	CAALFM_C210300CA	conservative_inframe_deletion	23	19	0.452381
NC_032091.1	525597	C	T	CAALFM_C302390WA	missense_variant	16	13	0.448276
NC_032091.1	525597	C	T	CAALFM_C302390WA	missense_variant	16	13	0.448276
NC_032089.1	855386	G	A	IFI3	missense_variant	21	17	0.447368
NC_032095.1	728318	C	T	LIP8	missense_variant	25	20	0.444444
NC_032089.1	855328	T	TC	IFI3	frameshift_variant	20	16	0.444444
NC_032089.1	855327	C	T	IFI3	missense_variant	20	16	0.444444
NC_032089.1	855341	G	A	IFI3	missense_variant	20	16	0.444444
NC_032090.1	2151967	C	T	FGR6-4	missense_variant	15	12	0.444444
NC_032090.1	2151967	C	T	FGR6-4	missense_variant	15	12	0.444444
NC_032096.1	867675	G	A	IFF9	missense_variant	32	25	0.438596
NC_032089.1	855335	GA	G	IFI3	frameshift_variant	22	17	0.435897
NC_032092.1	677151	A	ACGCGG	CAALFM_C403230CA	frameshift_variant	22	17	0.435897
NC_032089.1	855333	A	T	IFI3	missense_variant	22	17	0.435897
NC_032091.1	621903	A	G	CAALFM_C302880WA	missense_variant	13	10	0.434783
NC_032091.1	621903	A	G	CAALFM_C302880WA	missense_variant	13	10	0.434783
NC_032096.1	1350105	G	A	CAALFM_CR06380CA	missense_variant	48	36	0.428571
NC_032090.1	1724435	TAGG	T	CAALFM_C208530CA	conservative_inframe_deletion	24	18	0.428571
NC_032091.1	500238	A	ACCCTCAAGTACAATTTCT	FGR23	conservative_inframe_insertion	20	15	0.428571
NC_032092.1	1489757	G	A	CAALFM_C406670WA	missense_variant	20	15	0.428571
NC_032089.1	855344	G	A	IFI3	missense_variant	20	15	0.428571
NC_032092.1	204348	T	TGCTGCTGCTGC	CAALFM_C401020CA	frameshift_variant	16	12	0.428571
NC_032092.1	204348	T	TGCTGCTGCTGC	CAALFM_C401020CA	frameshift_variant	16	12	0.428571
NC_032096.1	1350032	C	A	CAALFM_CR06380CA	missense_variant	39	29	0.426471
NC_032092.1	677148	CTA	C	CAALFM_C403230CA	frameshift_variant	23	17	0.425
NC_032092.1	677143	TC	T	CAALFM_C403230CA	frameshift_variant	23	17	0.425
NC_032092.1	677146	TA	T	CAALFM_C403230CA	frameshift_variant	23	17	0.425
NC_032095.1	728330	C	T	LIP8	missense_variant	23	17	0.425
NC_032090.1	2102827	AATAATAGTG	A	CAALFM_C210230WA	conservative_inframe_deletion	29	21	0.42
NC_032095.1	818559	C	T	CAALFM_C703680WA	missense_variant	52	36	0.409091
NC_032092.1	677413	G	T	CAALFM_C403230CA	missense_variant	26	18	0.409091
NC_032090.1	2102847	T	A	CAALFM_C210230WA	missense_variant	29	20	0.408163
NC_032089.1	2356563	A	C	CAALFM_C110630CA	missense_variant	32	22	0.407407
NC_032092.1	703614	T	C	CAALFM_C403350CA	missense_variant	20	13	0.393939
NC_032092.1	703614	T	C	CAALFM_C403350CA	missense_variant	20	13	0.393939
NC_032095.1	818742	T	TAGCGA	CAALFM_C703680WA	frameshift_variant	33	21	0.388889
NC_032096.1	1350294	C	T	CAALFM_CR06380CA	missense_variant	38	24	0.387097
NC_032096.1	353087	T	C	CAALFM_CR01530CA	missense_variant	29	17	0.369565
NC_032094.1	917732	T	TTTATTATTATTATTATTATTATTATTATTATTA	SEC5	disruptive_inframe_insertion	28	16	0.363636
NC_032095.1	494183	A	AGTCC	LDG3	frameshift_variant	16	9	0.36
NC_032092.1	266215	C	CAAATCAAAATCAAAATCAAAATCAAAATCAAAATCAAAATCAAAATCAAAATCA	CAALFM_C401310WA	conservative_inframe_insertion	13	7	0.35
NC_032095.1	494184	ACTCT	A	LDG3	frameshift_variant	15	8	0.347826
NC_032094.1	519317	C	T	ASG7	missense_variant	49	26	0.346667
NC_032096.1	1052488	G	C	CAALFM_CR04860CA	missense_variant	34	18	0.346154
NC_032090.1	589401	G	C	CAALFM_C202950WA	missense_variant	17	9	0.346154
NC_032095.1	717719	C	T	RBR3	missense_variant	36	19	0.345455
NC_032093.1	1182244	T	A	CTA24	missense_variant	23	12	0.342857
NC_032093.1	1182244	T	A	CTA24	missense_variant	23	12	0.342857
NC_032089.1	2918969	T	TAAC	CAALFM_C113390WA	conservative_inframe_insertion	27	14	0.341463
NC_032089.1	2918969	T	TAAC	CAALFM_C113390WA	conservative_inframe_insertion	27	14	0.341463
NC_032090.1	2068755	G	GTGTGTTTGTGTT	CAALFM_C210090CA	conservative_inframe_insertion	24	12	0.333333
NC_032090.1	1772845	T	A	CAALFM_C208720WA	missense_variant	24	12	0.333333
NC_032089.1	918055	G	C	FMA1	missense_variant	22	11	0.333333
NC_032089.1	918053	A	G	FMA1	missense_variant	22	11	0.333333
NC_032091.1	524563	C	A	CAALFM_C302390WA	missense_variant	20	10	0.333333
NC_032090.1	2068755	G	GTGTGTTTGTGTT	CAALFM_C210090CA	conservative_inframe_insertion	24	12	0.333333
NC_032090.1	1772845	T	A	CAALFM_C208720WA	missense_variant	24	12	0.333333
NC_032089.1	918055	G	C	FMA1	missense_variant	22	11	0.333333
NC_032089.1	918053	A	G	FMA1	missense_variant	22	11	0.333333
NC_032091.1	524563	C	A	CAALFM_C302390WA	missense_variant	20	10	0.333333
NC_032096.1	675052	C	A	CAALFM_CR02930WA	missense_variant	44	21	0.323077
NC_032094.1	975938	A	G	ALS2	missense_variant	62	29	0.318681
NC_032096.1	675054	A	AGT	CAALFM_CR02930WA	frameshift_variant	43	20	0.31746
NC_032092.1	850312	CT	C	CAALFM_C403990CA	frameshift_variant	37	17	0.314815
NC_032096.1	1559122	A	G	GLK1	missense_variant	51	23	0.310811
NC_032096.1	807482	G	A	IFF3	missense_variant	68	28	0.291667
NC_032094.1	900790	G	GGA	ALS4	frameshift_variant	98	40	0.289855
NC_032089.1	843505	T	A	CAALFM_C104010CA	missense_variant	33	13	0.282609
NC_032089.1	843505	T	A	CAALFM_C104010CA	missense_variant	33	13	0.282609
NC_032090.1	883279	GAACAACAACAAGAGAAAGAACAACCGGATC	G	TBF1	disruptive_inframe_deletion	23	9	0.28125
NC_032094.1	798910	G	A	ALS9	missense_variant	57	22	0.278481
NC_032094.1	898631	C	A	ALS4	missense_variant	65	25	0.277778
NC_032089.1	843490	TA	T	CAALFM_C104010CA	frameshift_variant	34	13	0.276596
NC_032089.1	843490	TA	T	CAALFM_C104010CA	frameshift_variant	34	13	0.276596
NC_032095.1	610544	A	G	LIP5	missense_variant	69	26	0.273684
NC_032094.1	924298	C	CTATTATTATTATTATTATTATTATTATTATTATTATTATTATTAT	CAALFM_C604190CA	conservative_inframe_insertion	48	18	0.272727
NC_032096.1	353031	T	C	CAALFM_CR01530CA	missense_variant	19	7	0.269231
NC_032096.1	553979	T	G	CAALFM_CR02500WA	missense_variant	44	16	0.266667
NC_032090.1	926167	G	T	IFA4	missense_variant	61	22	0.26506
NC_032094.1	900793	GGA	G	ALS4	frameshift_variant	99	35	0.261194
NC_032090.1	894646	T	TAAC	SSN3	disruptive_inframe_insertion	34	12	0.26087
NC_032090.1	894646	T	TAAC	SSN3	disruptive_inframe_insertion	34	12	0.26087
NC_032089.1	843354	T	C	CAALFM_C104010CA	missense_variant	44	15	0.254237
NC_032090.1	1158319	A	C	PNG2	missense_variant	24	8	0.25
NC_032089.1	843482	C	A	CAALFM_C104010CA	missense_variant	40	13	0.245283
NC_032089.1	843482	C	A	CAALFM_C104010CA	missense_variant	40	13	0.245283
NC_032090.1	1158317	G	C	PNG2	missense_variant	25	8	0.242424
NC_032095.1	610266	C	T	LIP5	missense_variant	73	23	0.239583
NC_032094.1	864402	C	T	CAALFM_C603990CA	missense_variant	77	24	0.237624
NC_032096.1	1666321	A	C	CAALFM_CR07680CA	missense_variant	62	19	0.234568
NC_032089.1	562629	C	CA	CAALFM_C102690CA	frameshift_variant	31	9	0.225
NC_032095.1	236536	C	T	CAALFM_C701130CA	missense_variant	78	22	0.22
NC_032089.1	843485	A	AC	CAALFM_C104010CA	frameshift_variant	48	13	0.213115
NC_032089.1	843485	A	AC	CAALFM_C104010CA	frameshift_variant	48	13	0.213115
NC_032089.1	775275	T	C	CAALFM_C103720CA	missense_variant	19	5	0.208333
NC_032089.1	842776	G	T	CAALFM_C104010CA	missense_variant	50	13	0.206349
NC_032089.1	842776	G	T	CAALFM_C104010CA	missense_variant	50	13	0.206349
NC_032090.1	926186	A	T	IFA4	missense_variant	54	14	0.205882
NC_032090.1	926186	A	T	IFA4	missense_variant	54	14	0.205882
NC_032090.1	926189	T	A	IFA4	missense_variant	56	14	0.2
NC_032092.1	703695	G	A	CAALFM_C403350CA	missense_variant	32	8	0.2
NC_032092.1	204360	T	TTGC	CAALFM_C401020CA	disruptive_inframe_insertion	16	4	0.2
NC_032092.1	204347	G	GC	CAALFM_C401020CA	frameshift_variant	16	4	0.2
NC_032090.1	1781775	C	T	TIF4631	missense_variant	16	4	0.2
NC_032090.1	926189	T	A	IFA4	missense_variant	56	14	0.2
NC_032094.1	801286	G	A	ALS9	missense_variant	61	15	0.197368
NC_032090.1	403527	T	G	FMO1	missense_variant	53	13	0.19697
NC_032090.1	403527	T	G	FMO1	missense_variant	53	13	0.19697
NC_032096.1	868995	G	A	IFF9	missense_variant	82	20	0.196078
NC_032096.1	866856	C	T	IFF9	missense_variant	54	13	0.19403
NC_032096.1	866856	C	T	IFF9	missense_variant	54	13	0.19403
NC_032089.1	2749492	T	TGGAGAGGAGTGCA	CHR1	frameshift_variant	21	5	0.192308
NC_032090.1	926192	G	A	IFA4	missense_variant	56	13	0.188406
NC_032090.1	926192	G	A	IFA4	missense_variant	56	13	0.188406
NC_032095.1	494196	G	A	LDG3	missense_variant	13	3	0.1875
NC_032096.1	868779	C	CCAT	IFF9	disruptive_inframe_insertion	71	16	0.183908
NC_032090.1	988941	AT	A	FGR51	frameshift_variant	40	9	0.183673
NC_032090.1	988943	G	C	FGR51	stop_gained	40	9	0.183673
NC_032089.1	843410	A	AGTG	CAALFM_C104010CA	disruptive_inframe_insertion	58	13	0.183099
NC_032089.1	843410	A	AGTG	CAALFM_C104010CA	disruptive_inframe_insertion	58	13	0.183099
NC_032089.1	843406	TGAC	T	CAALFM_C104010CA	conservative_inframe_deletion	59	13	0.180556
NC_032089.1	843406	TGAC	T	CAALFM_C104010CA	conservative_inframe_deletion	59	13	0.180556
a, Green indicates polymorphisms designated homozygous; yellow indicates polymorphisms designated heterozygous.
